# Co-substrate pools can constrain and regulate pathway fluxes in cell metabolism

**DOI:** 10.1101/2022.09.05.506656

**Authors:** Robert West, Hadrien Delattre, Elad Noor, Elisenda Feliu, Orkun S Soyer

## Abstract

Cycling of co-substrates, whereby a metabolite is converted among alternate forms via different reactions, is ubiquitous in metabolism. Several cycled co-substrates are well known as energy and electron carriers (e.g. ATP and NAD(P)H), but there are also other metabolites that act as cycled co-substrates in different parts of central metabolism. Here, we develop a mathematical framework to analyse the effect of co-substrate cycling on metabolic flux. In the cases of a single reaction and linear pathways, we find that co-substrate cycling imposes an additional flux limit on a reaction, distinct to the limit imposed by the kinetics of the primary enzyme catalysing that reaction. Using analytical methods, we show that this additional limit is a function of the total pool size and turnover rate of the cycled co-substrate. Expanding from this insight and using simulations, we show that regulation of co-substrate pool size can allow regulation of flux dynamics in branched and coupled pathways. To support theses theoretical insights, we analysed existing flux measurements and enzyme levels from the central carbon metabolism and identified several reactions that could be limited by co-substrate cycling. We discuss how the limitations imposed by co-substrate cycling provide experimentally testable hypotheses on specific metabolic phenotypes. We conclude that measuring and controlling co-substrate pools is crucial for understanding and engineering the dynamics of metabolism.
