## Supplementary File 1 for "Co-substrate pools can constrain and regulate pathway fluxes in cell metabolism"

### Sheet: enzyme_kinetics
reaction	gene	cycling_pool	kcat_1_per_sec	compilation	literature for kcat	Km_uM	Km_metabolite
PFK	pfkA,pfkB	AMP + ADP + ATP	185	Davidi et al	PMID:7575542	13	C00085
PYK	pykA,pykF	AMP + ADP + ATP		Wortel et al (Km from BRENDA by OSS)	PMID: 2200929	[25, 55, 480]	C00022
ICDHyr	icd	NADP + NADPH	106	Davidi et al (Km from Wortel et al)	PMID:17401542	40.2	C00311
G6PDH2r	zwf	NADP + NADPH	174	Davidi et al (Km from Wortel et al)	PMID:22519976	174	C00092
GND	gnd	NADP + NADPH	55	Davidi et al	PMID:786365	93	C00345
MDH	mdh	NAD + NADH	1035	Davidi et al	DOI:10.1016/0167-4838(82)90198-4	2600	C00149
PDH	lpd,aceE,aceF	NAD + NADH	37.9	Wortel_etal	PMID: 17635929	260.9	C00022
AKGDH	lpd,sucA,sucB	NAD + NADH	149	Wortel_etal	PMID: 6380583	19.15	C00026
PGK	pgk	AMP + ADP + ATP	329	Davidi et al (Km from BRENDA by OSS)	PMID:4932978; doi: 10.1074/jbc.275.15.11147	480	C00197
GAPD	gapA	NAD + NADH	268	Davidi et al	PMID:10190977	890	C00118
DBTS	bioD1	AMP + ADP + ATP	0.00084	Davidi et al	PMID:4923070	[1.3, 0.3]	C01037
CYTK1	cmk	AMP + ADP + ATP	103	Davidi et al	PMID:17542990	35	C00055
PNTK	coaA	AMP + ADP + ATP	1.1	Davidi et al	PMID:19307712;15136582	[41, 9, 136, 36]	C00864
PTPATi	coaD	AMP + ADP + ATP	19	Davidi et al	PMID:8448160	4.7	C01134
ADSK	cysC	AMP + ADP + ATP	50	Davidi et al	PMID:2549047	[0.5, 0.25]	C00224
3OAR140	fabG	AMP + ADP + ATP	0.59	Davidi et al	PMID:6756317
DHFS	folC	AMP + ADP + ATP	0.4	Davidi et al	PMID:2985605
GLYK	glpK	AMP + ADP + ATP	100	Davidi et al	PMID:5335908
GK1	gmk	AMP + ADP + ATP	74	Davidi et al	PMID:211389
IMPD	guaB	NAD + NADH	16	Davidi et al	PMID:1103737;19480389	[13, 13.2, 11.1, 650]	C00130
HISTD	hisD	NAD + NADH	12	Davidi et al	PMID:329890
IPMD	leuB	NAD + NADH	69	Davidi et al	PMID:9003442;9086278
MTHFR2	metF	NAD + NADH	10	Davidi et al	PMID:11371182	85	C00143
UAPGR	murB	NADP + NADPH	20	Davidi et al	PMID:11284694
UAMAS	murC	AMP + ADP + ATP	6.9	Davidi et al	PMID:8550531	[10, 34.3, 39, 44, 58, 300, 100]	C01050
UAMAGS	murD	AMP + ADP + ATP	6.7	Davidi et al	PMID:10493791	7.5	C01212
UAAGDS	murE	AMP + ADP + ATP	1.1	Davidi et al	PMID:11722566	76	C00692
UGMDDS	murF	AMP + ADP + ATP	11	Davidi et al	PMID:9166795	[11, 25]	C04877
PPK	ppk	AMP + ADP + ATP	11	Davidi et al	PMID:9012801
NADK	ppnK	AMP + ADP + ATP	5.9	Davidi et al	PMID:19384989	[1850, 2000]	C00003
G5SD	proA	NADP + NADPH	10	Davidi et al	PMID:7035170	2200	C03287
GLU5K	proB	AMP + ADP + ATP	53	Davidi et al	PMID:6319365
P5CR	proC	NADP + NADPH	717	Davidi et al	PMID:6296787
PRASCSi	purC	AMP + ADP + ATP	14	Davidi et al	PMID:1534690
PRAGSr	purD	AMP + ADP + ATP	15	Davidi et al	PMID:9843369	70	C03090
AIRC2	purK	AMP + ADP + ATP	130	Davidi et al	PMID:10572016	66	C03373
PRFGS	purL	AMP + ADP + ATP	5.1	Davidi et al	PMID:2659070
PRAIS	purM	AMP + ADP + ATP	4.1	Davidi et al	PMID:3530323;10508786	27	C04640
CTPS2	pyrG	AMP + ADP + ATP	14	Davidi et al	PMID:16427816	[27, 71]	C00075
PGCD	serA	NAD + NADH	29	Davidi et al	PMID:8550422;17459882	1200	C00197
PMPK	thiD	AMP + ADP + ATP	0.43	Davidi et al	DOI:10.1016/S0040-4020(98)01006-0
TMPK	thiL	AMP + ADP + ATP	0.12	Davidi et al	PMID:4567662	11	C01081
HSK	thrB	AMP + ADP + ATP	17	Davidi et al	PMID:17559838	150	C00263
DTMPK	tmk	AMP + ADP + ATP	9.6	Davidi et al	PMID:13967158	[240, 15]	C00364
PPND	tyrA	NAD + NADH	71	Davidi et al	PMID:3298984	130	C00254

### Sheet: flux_mmol_per_gCDW_s
reaction	galactose	acetate	pyruvate	fumarate	succinate	glucosamine	glycerol	mannose	xylose	glucose	fructose
3OAR140	5.6e-06	6.5e-06	8.6e-06	9.1e-06	9.5e-06	9.9e-06	1e-05	1e-05	1.2e-05	1.3e-05	1.4e-05
5DOAN	1.6e-08	1.9e-08	2.5e-08	2.6e-08	2.8e-08	2.9e-08	2.9e-08	2.9e-08	3.4e-08	3.6e-08	4.1e-08
ACGK	2.1e-05	2.5e-05	3.3e-05	3.5e-05	3.6e-05	3.8e-05	3.9e-05	3.9e-05	4.5e-05	4.8e-05	5.3e-05
ACGS	2.1e-05	2.5e-05	3.3e-05	3.5e-05	3.6e-05	3.8e-05	3.9e-05	3.9e-05	4.5e-05	4.8e-05	5.3e-05
ACOAD1f_reverse	2.6e-05	3e-05	4e-05	4.2e-05	4.3e-05	4.5e-05	4.6e-05	4.6e-05	5.4e-05	5.7e-05	6.4e-05
ACOAD2f_reverse	2.6e-05	3e-05	4e-05	4.2e-05	4.3e-05	4.5e-05	4.6e-05	4.6e-05	5.4e-05	5.7e-05	6.4e-05
ACOAD3f_reverse	2.6e-05	3e-05	4e-05	4.2e-05	4.3e-05	4.5e-05	4.6e-05	4.6e-05	5.4e-05	5.7e-05	6.4e-05
ACOAD4f_reverse	2.6e-05	3e-05	4e-05	4.2e-05	4.3e-05	4.5e-05	4.6e-05	4.6e-05	5.4e-05	5.7e-05	6.4e-05
ACOAD5f_reverse	2.6e-05	3e-05	4e-05	4.2e-05	4.3e-05	4.5e-05	4.6e-05	4.6e-05	5.4e-05	5.7e-05	6.4e-05
ACOAD6f_reverse	2e-05	2.3e-05	3.1e-05	3.2e-05	3.4e-05	3.6e-05	3.6e-05	3.6e-05	4.2e-05	4.5e-05	5e-05
ACOAD7f_reverse	9.2e-06	1.1e-05	1.4e-05	1.5e-05	1.6e-05	1.6e-05	1.7e-05	1.7e-05	1.9e-05	2.1e-05	2.3e-05
ACODA	2.1e-05	2.5e-05	3.3e-05	3.5e-05	3.6e-05	3.8e-05	3.9e-05	3.9e-05	4.5e-05	4.8e-05	5.3e-05
ADCL	4.8e-08	5.6e-08	7.4e-08	7.8e-08	8.2e-08	8.5e-08	8.7e-08	8.7e-08	1e-07	1.1e-07	1.2e-07
ADK1	0.00019	0.00022	0.00029	0.00031	0.00032	0.00034	0.00034	0.00034	0.0004	0.00042	0.00047
ADNK1	4.9e-08	5.6e-08	7.5e-08	7.9e-08	8.2e-08	8.6e-08	8.8e-08	8.8e-08	1e-07	1.1e-07	1.2e-07
ADSK	1.8e-05	2.1e-05	2.8e-05	2.9e-05	3e-05	3.2e-05	3.2e-05	3.2e-05	3.8e-05	4e-05	4.5e-05
ADSL1r	2.2e-05	2.5e-05	3.3e-05	3.5e-05	3.7e-05	3.8e-05	3.9e-05	3.9e-05	4.6e-05	4.8e-05	5.4e-05
ADSL2r	3.2e-05	3.7e-05	5e-05	5.2e-05	5.5e-05	5.7e-05	5.8e-05	5.8e-05	6.8e-05	7.2e-05	8.1e-05
ADSS	2.2e-05	2.5e-05	3.3e-05	3.5e-05	3.7e-05	3.8e-05	3.9e-05	3.9e-05	4.6e-05	4.8e-05	5.4e-05
AGPAT160	4.6e-06	5.3e-06	7.1e-06	7.4e-06	7.8e-06	8.2e-06	8.3e-06	8.3e-06	9.7e-06	1e-05	1.2e-05
AGPAT161	5.4e-06	6.3e-06	8.4e-06	8.8e-06	9.2e-06	9.6e-06	9.8e-06	9.8e-06	1.1e-05	1.2e-05	1.4e-05
AGPR_reverse	2.1e-05	2.5e-05	3.3e-05	3.5e-05	3.6e-05	3.8e-05	3.9e-05	3.9e-05	4.5e-05	4.8e-05	5.3e-05
AHCYSNS	3.2e-08	3.7e-08	5e-08	5.2e-08	5.5e-08	5.7e-08	5.8e-08	5.8e-08	6.8e-08	7.2e-08	8.1e-08
AICART	3.9e-05	4.5e-05	6e-05	6.3e-05	6.6e-05	6.9e-05	7.1e-05	7.1e-05	8.3e-05	8.7e-05	9.8e-05
AIRC2	3.2e-05	3.7e-05	5e-05	5.2e-05	5.5e-05	5.7e-05	5.8e-05	5.8e-05	6.8e-05	7.2e-05	8.1e-05
AIRC3_reverse	3.2e-05	3.7e-05	5e-05	5.2e-05	5.5e-05	5.7e-05	5.8e-05	5.8e-05	6.8e-05	7.2e-05	8.1e-05
AMAOTr	1.4e-10	1.7e-10	2.2e-10	2.3e-10	2.4e-10	2.6e-10	2.6e-10	2.6e-10	3.1e-10	3.2e-10	3.6e-10
AMPMS2	1.6e-08	1.9e-08	2.5e-08	2.6e-08	2.7e-08	2.8e-08	2.9e-08	2.9e-08	3.4e-08	3.6e-08	4e-08
ANPRT	4.1e-06	4.7e-06	6.3e-06	6.6e-06	6.9e-06	7.3e-06	7.4e-06	7.4e-06	8.7e-06	9.2e-06	1e-05
AOXSr2	1.4e-10	1.7e-10	2.2e-10	2.3e-10	2.4e-10	2.6e-10	2.6e-10	2.6e-10	3.1e-10	3.2e-10	3.6e-10
APRAUR	3.2e-08	3.7e-08	5e-08	5.2e-08	5.5e-08	5.7e-08	5.8e-08	5.8e-08	6.8e-08	7.2e-08	8.1e-08
ARGSL	2.1e-05	2.5e-05	3.3e-05	3.5e-05	3.6e-05	3.8e-05	3.9e-05	3.9e-05	4.5e-05	4.8e-05	5.3e-05
ARGSS	2.1e-05	2.5e-05	3.3e-05	3.5e-05	3.6e-05	3.8e-05	3.9e-05	3.9e-05	4.5e-05	4.8e-05	5.3e-05
ASAD_reverse	7.7e-05	8.9e-05	0.00012	0.00012	0.00013	0.00014	0.00014	0.00014	0.00016	0.00017	0.00019
ASNS2	1.7e-05	2e-05	2.7e-05	2.8e-05	2.9e-05	3.1e-05	3.1e-05	3.1e-05	3.7e-05	3.9e-05	4.4e-05
ASP1DC	4.2e-08	4.8e-08	6.4e-08	6.7e-08	7e-08	7.4e-08	7.5e-08	7.5e-08	8.8e-08	9.3e-08	1e-07
ASPO6	1.6e-07	1.9e-07	2.5e-07	2.7e-07	2.8e-07	2.9e-07	3e-07	3e-07	3.5e-07	3.7e-07	4.1e-07
ASPTA_reverse	0.00021	0.00024	0.00033	0.00034	0.00036	0.00037	0.00038	0.00038	0.00045	0.00047	0.00053
ATPPRT	6.8e-06	7.9e-06	1.1e-05	1.1e-05	1.2e-05	1.2e-05	1.2e-05	1.2e-05	1.4e-05	1.5e-05	1.7e-05
BMOCOS	8.8e-09	1e-08	1.4e-08	1.4e-08	1.5e-08	1.6e-08	1.6e-08	1.6e-08	1.9e-08	2e-08	2.2e-08
BPNT	1.8e-05	2.1e-05	2.8e-05	2.9e-05	3e-05	3.2e-05	3.2e-05	3.2e-05	3.8e-05	4e-05	4.5e-05
BTS5	1.4e-10	1.7e-10	2.2e-10	2.3e-10	2.4e-10	2.6e-10	2.6e-10	2.6e-10	3.1e-10	3.2e-10	3.6e-10
CDPMEK	1.7e-07	2e-07	2.7e-07	2.8e-07	2.9e-07	3.1e-07	3.1e-07	3.1e-07	3.6e-07	3.8e-07	4.3e-07
CHORS	2.8e-05	3.2e-05	4.2e-05	4.4e-05	4.7e-05	4.9e-05	5e-05	5e-05	5.8e-05	6.1e-05	6.9e-05
CHRPL	1.6e-08	1.9e-08	2.5e-08	2.6e-08	2.7e-08	2.8e-08	2.9e-08	2.9e-08	3.4e-08	3.6e-08	4e-08
CPPPGO	1.6e-08	1.9e-08	2.5e-08	2.6e-08	2.7e-08	2.8e-08	2.9e-08	2.9e-08	3.4e-08	3.6e-08	4e-08
CS	0.0004	0.00045	0.00082	0.00019	0.00062	0.00064	0.00045	0.00065	0.00075	0.00078	0.00086
CTECOAI7_reverse	1.1e-05	1.3e-05	1.7e-05	1.8e-05	1.8e-05	1.9e-05	2e-05	2e-05	2.3e-05	2.4e-05	2.7e-05
CTPS2	1.2e-05	1.3e-05	1.8e-05	1.9e-05	2e-05	2.1e-05	2.1e-05	2.1e-05	2.5e-05	2.6e-05	2.9e-05
CYTK1	1.3e-05	1.5e-05	2e-05	2.1e-05	2.2e-05	2.3e-05	2.4e-05	2.4e-05	2.8e-05	2.9e-05	3.3e-05
DALAt2pp	1e-06	1.2e-06	1.5e-06	1.6e-06	1.7e-06	1.8e-06	1.8e-06	1.8e-06	2.1e-06	2.2e-06	2.5e-06
DAPDC	2.5e-05	2.9e-05	3.8e-05	4e-05	4.2e-05	4.4e-05	4.5e-05	4.5e-05	5.2e-05	5.5e-05	6.2e-05
DAPE	2.7e-05	3.1e-05	4.1e-05	4.3e-05	4.5e-05	4.7e-05	4.8e-05	4.8e-05	5.7e-05	6e-05	6.7e-05
DASYN160	4.6e-06	5.3e-06	7.1e-06	7.4e-06	7.8e-06	8.2e-06	8.3e-06	8.3e-06	9.7e-06	1e-05	1.2e-05
DASYN161	5.4e-06	6.3e-06	8.4e-06	8.8e-06	9.2e-06	9.6e-06	9.8e-06	9.8e-06	1.1e-05	1.2e-05	1.4e-05
DB4PS	6.4e-08	7.4e-08	9.9e-08	1e-07	1.1e-07	1.1e-07	1.2e-07	1.2e-07	1.4e-07	1.4e-07	1.6e-07
DBTS	1.4e-10	1.7e-10	2.2e-10	2.3e-10	2.4e-10	2.6e-10	2.6e-10	2.6e-10	3.1e-10	3.2e-10	3.6e-10
DHAD1	6.3e-05	7.3e-05	9.7e-05	0.0001	0.00011	0.00011	0.00011	0.00011	0.00013	0.00014	0.00016
DHAD2	2.1e-05	2.4e-05	3.2e-05	3.4e-05	3.6e-05	3.7e-05	3.8e-05	3.8e-05	4.4e-05	4.7e-05	5.2e-05
DHDPRy	2.7e-05	3.1e-05	4.1e-05	4.3e-05	4.5e-05	4.7e-05	4.8e-05	4.8e-05	5.7e-05	6e-05	6.7e-05
DHDPS	2.7e-05	3.1e-05	4.1e-05	4.3e-05	4.5e-05	4.7e-05	4.8e-05	4.8e-05	5.7e-05	6e-05	6.7e-05
DHFS	4.8e-08	5.6e-08	7.4e-08	7.8e-08	8.2e-08	8.5e-08	8.7e-08	8.7e-08	1e-07	1.1e-07	1.2e-07
DHNPA2r	4.8e-08	5.6e-08	7.4e-08	7.8e-08	8.2e-08	8.5e-08	8.7e-08	8.7e-08	1e-07	1.1e-07	1.2e-07
DHORD2	2.4e-05	2.8e-05	3.7e-05	3.9e-05	4e-05	4.2e-05	4.3e-05	4.3e-05	5.1e-05	5.3e-05	6e-05
DHORTS_reverse	2.4e-05	2.8e-05	3.7e-05	3.9e-05	4e-05	4.2e-05	4.3e-05	4.3e-05	5.1e-05	5.3e-05	6e-05
DHPPDA2	3.2e-08	3.7e-08	5e-08	5.2e-08	5.5e-08	5.7e-08	5.8e-08	5.8e-08	6.8e-08	7.2e-08	8.1e-08
DHPS2	4.8e-08	5.6e-08	7.4e-08	7.8e-08	8.2e-08	8.5e-08	8.7e-08	8.7e-08	1e-07	1.1e-07	1.2e-07
DHQS	2.8e-05	3.2e-05	4.2e-05	4.4e-05	4.7e-05	4.9e-05	5e-05	5e-05	5.8e-05	6.1e-05	6.9e-05
DHQTi	2.8e-05	3.2e-05	4.2e-05	4.4e-05	4.7e-05	4.9e-05	5e-05	5e-05	5.8e-05	6.1e-05	6.9e-05
DMATT	2e-08	2.3e-08	3.1e-08	3.2e-08	3.4e-08	3.6e-08	3.6e-08	3.6e-08	4.2e-08	4.5e-08	5e-08
DMPPS	2e-08	2.3e-08	3.1e-08	3.2e-08	3.4e-08	3.6e-08	3.6e-08	3.6e-08	4.2e-08	4.5e-08	5e-08
DPCOAK	4.2e-08	4.8e-08	6.4e-08	6.7e-08	7e-08	7.4e-08	7.5e-08	7.5e-08	8.8e-08	9.3e-08	1e-07
DTMPK	1.9e-06	2.2e-06	2.9e-06	3.1e-06	3.2e-06	3.3e-06	3.4e-06	3.4e-06	4e-06	4.2e-06	4.7e-06
DXPRIi	1.7e-07	2e-07	2.7e-07	2.8e-07	2.9e-07	3.1e-07	3.1e-07	3.1e-07	3.6e-07	3.8e-07	4.3e-07
DXPS	2e-07	2.4e-07	3.1e-07	3.3e-07	3.5e-07	3.6e-07	3.7e-07	3.7e-07	4.3e-07	4.6e-07	5.1e-07
EGMEACPR	1.4e-10	1.7e-10	2.2e-10	2.3e-10	2.4e-10	2.6e-10	2.6e-10	2.6e-10	3.1e-10	3.2e-10	3.6e-10
ENO	0.0012	0.0013	0.00089	0.0014	0.0013	0.002	0.0018	0.002	0.0023	0.0025	0.0028
EPMEACPR	1.4e-10	1.7e-10	2.2e-10	2.3e-10	2.4e-10	2.6e-10	2.6e-10	2.6e-10	3.1e-10	3.2e-10	3.6e-10
FACOAE120	5.6e-06	6.5e-06	8.6e-06	9.1e-06	9.5e-06	9.9e-06	1e-05	1e-05	1.2e-05	1.3e-05	1.4e-05
FACOAE160	9.2e-06	1.1e-05	1.4e-05	1.5e-05	1.6e-05	1.6e-05	1.7e-05	1.7e-05	1.9e-05	2.1e-05	2.3e-05
FACOAE161	1.1e-05	1.3e-05	1.7e-05	1.8e-05	1.8e-05	1.9e-05	2e-05	2e-05	2.3e-05	2.4e-05	2.7e-05
FADRx	0.00016	0.00018	0.00024	0.00026	0.00027	0.00028	0.00029	0.00029	0.00033	0.00035	0.00039
FBA3	7.9e-05	9.3e-05	0.00013	7.2e-05	0.0001	0.00015		0.00015	0.00018	0.00019	0.00022
FMNAT	1.6e-08	1.9e-08	2.5e-08	2.6e-08	2.7e-08	2.8e-08	2.9e-08	2.9e-08	3.4e-08	3.6e-08	4e-08
G1PACT	6.8e-06	7.9e-06	1e-05	1.1e-05	1.2e-05	1.2e-05	1.2e-05	1.2e-05	1.4e-05	1.5e-05	1.7e-05
G1SAT	2.6e-07	3e-07	4e-07	4.2e-07	4.4e-07	4.6e-07	4.7e-07	4.7e-07	5.5e-07	5.7e-07	6.4e-07
G3PD2_reverse	1e-05	1.2e-05	1.5e-05	1.6e-05	1.7e-05	1.8e-05		1.8e-05	2.1e-05	2.2e-05	2.5e-05
G5SD	1.6e-05	1.8e-05	2.5e-05	2.6e-05	2.7e-05	2.8e-05	2.9e-05	2.9e-05	3.4e-05	3.6e-05	4e-05
G6PDH2r	0.00028	0.00033	0.00047	0.00029	0.00038	0.00053	0.00017	0.00054	0.00064	0.00068	0.00076
GAPD	0.0013	0.0015	0.0011	0.0016	0.0015	0.0022	0.002	0.0022	0.0026	0.0027	0.0031
GARFT	3.2e-05	3.7e-05	5e-05	5.2e-05	5.4e-05	5.7e-05	5.9e-05	5.8e-05	6.8e-05	7.2e-05	8e-05
GART	1.8e-07	2e-07	2.7e-07	2.9e-07	3e-07	3.1e-07		3.2e-07	3.7e-07	4e-07	4.4e-07
GCALDD	4.8e-08	5.6e-08	7.4e-08	7.8e-08	8.2e-08	8.5e-08	8.7e-08	8.7e-08	1e-07	1.1e-07	1.2e-07
GF6PTA	6.8e-06	7.9e-06	1e-05	1.1e-05	1.2e-05	1.2e-05	1.2e-05	1.2e-05	1.4e-05	1.5e-05	1.7e-05
GHMT2r	8.1e-05	9.3e-05	0.00012	0.00013	0.00014	0.00014	0.00015	0.00015	0.00017	0.00018	0.0002
GK1	1.8e-05	2e-05	2.7e-05	2.8e-05	3e-05	3.1e-05	3.2e-05	3.2e-05	3.7e-05	3.9e-05	4.4e-05
GLU5K	1.6e-05	1.8e-05	2.5e-05	2.6e-05	2.7e-05	2.8e-05	2.9e-05	2.9e-05	3.4e-05	3.6e-05	4e-05
GLUDy_reverse	0.00062	0.00071	0.00095	0.001	0.001	0.0011	0.0011	0.0011	0.0013	0.0014	0.0015
GLUPRT	3.2e-05	3.7e-05	5e-05	5.2e-05	5.5e-05	5.7e-05	5.9e-05	5.9e-05	6.8e-05	7.2e-05	8.1e-05
GLUR_reverse	2e-06	2.3e-06	3.1e-06	3.2e-06	3.4e-06	3.6e-06	3.6e-06	3.6e-06	4.2e-06	4.5e-06	5e-06
GLUTRS	2.6e-07	3e-07	4e-07	4.2e-07	4.4e-07	4.6e-07	4.7e-07	4.7e-07	5.5e-07	5.7e-07	6.4e-07
GMPS2	1.8e-05	2e-05	2.7e-05	2.8e-05	3e-05	3.1e-05	3.2e-05	3.2e-05	3.7e-05	3.9e-05	4.4e-05
GND	0.00028	0.00033	0.00047	0.00029	0.00038	0.00053	0.00017	0.00054	0.00064	0.00068	0.00076
GRTT	2e-08	2.3e-08	3.1e-08	3.2e-08	3.4e-08	3.6e-08	3.6e-08	3.6e-08	4.2e-08	4.5e-08	5e-08
GTPCI	4.8e-08	5.6e-08	7.4e-08	7.8e-08	8.2e-08	8.5e-08	8.7e-08	8.7e-08	1e-07	1.1e-07	1.2e-07
GTPCII2	3.2e-08	3.7e-08	5e-08	5.2e-08	5.5e-08	5.7e-08	5.8e-08	5.8e-08	6.8e-08	7.2e-08	8.1e-08
HCO3E	3.8e-05	4.4e-05	5.8e-05	6.1e-05	6.4e-05	6.7e-05	6.9e-05	6.9e-05	8e-05	8.5e-05	9.5e-05
HISTD	6.8e-06	7.9e-06	1.1e-05	1.1e-05	1.2e-05	1.2e-05	1.2e-05	1.2e-05	1.4e-05	1.5e-05	1.7e-05
HISTP	6.8e-06	7.9e-06	1.1e-05	1.1e-05	1.2e-05	1.2e-05	1.2e-05	1.2e-05	1.4e-05	1.5e-05	1.7e-05
HMBS	3.2e-08	3.7e-08	5e-08	5.2e-08	5.5e-08	5.7e-08	5.8e-08	5.8e-08	6.8e-08	7.2e-08	8.1e-08
HPPK2	4.8e-08	5.6e-08	7.4e-08	7.8e-08	8.2e-08	8.5e-08	8.7e-08	8.7e-08	1e-07	1.1e-07	1.2e-07
HSK	3.9e-05	4.5e-05	6e-05	6.3e-05	6.7e-05	7e-05	7.1e-05	7.1e-05	8.3e-05	8.8e-05	9.8e-05
HSST	1.1e-05	1.3e-05	1.7e-05	1.8e-05	1.9e-05	2e-05	2e-05	2e-05	2.4e-05	2.5e-05	2.8e-05
HSTPT	6.8e-06	7.9e-06	1.1e-05	1.1e-05	1.2e-05	1.2e-05	1.2e-05	1.2e-05	1.4e-05	1.5e-05	1.7e-05
I4FE4SR	1.9e-08	2.2e-08	2.9e-08	3e-08	3.2e-08	3.3e-08	3.4e-08	3.4e-08	4e-08	4.2e-08	4.7e-08
ICDHyr	0.0004	0.00045	0.00053	0.00019	0.00062	0.00064	0.00045	0.00065	0.00075	0.00078	0.00086
ICYSDS	1.3e-07	1.5e-07	2e-07	2.1e-07	2.2e-07	2.3e-07	2.4e-07	2.4e-07	2.8e-07	2.9e-07	3.3e-07
IGPDH	6.8e-06	7.9e-06	1.1e-05	1.1e-05	1.2e-05	1.2e-05	1.2e-05	1.2e-05	1.4e-05	1.5e-05	1.7e-05
IGPS	4.1e-06	4.7e-06	6.3e-06	6.6e-06	6.9e-06	7.3e-06	7.4e-06	7.4e-06	8.7e-06	9.2e-06	1e-05
ILETA_reverse	2.1e-05	2.4e-05	3.2e-05	3.4e-05	3.6e-05	3.7e-05	3.8e-05	3.8e-05	4.4e-05	4.7e-05	5.2e-05
IMPC_reverse	3.9e-05	4.5e-05	6e-05	6.3e-05	6.6e-05	6.9e-05	7.1e-05	7.1e-05	8.3e-05	8.7e-05	9.8e-05
IMPD	1.8e-05	2e-05	2.7e-05	2.8e-05	3e-05	3.1e-05	3.2e-05	3.2e-05	3.7e-05	3.9e-05	4.4e-05
IPDPS	1.5e-07	1.8e-07	2.3e-07	2.5e-07	2.6e-07	2.7e-07	2.8e-07	2.8e-07	3.2e-07	3.4e-07	3.8e-07
IPMD	3.3e-05	3.8e-05	5e-05	5.3e-05	5.5e-05	5.8e-05	5.9e-05	5.9e-05	6.9e-05	7.3e-05	8.1e-05
IPPS	3.3e-05	3.8e-05	5e-05	5.3e-05	5.5e-05	5.8e-05	5.9e-05	5.9e-05	6.9e-05	7.3e-05	8.1e-05
K2L4Aabcpp	1.4e-06	1.6e-06	2.2e-06	2.3e-06	2.4e-06	2.5e-06	2.5e-06	2.5e-06	3e-06	3.1e-06	3.5e-06
KARA1_reverse	6.3e-05	7.3e-05	9.7e-05	0.0001	0.00011	0.00011	0.00011	0.00011	0.00013	0.00014	0.00016
KARA2	2.1e-05	2.4e-05	3.2e-05	3.4e-05	3.6e-05	3.7e-05	3.8e-05	3.8e-05	4.4e-05	4.7e-05	5.2e-05
KDOCT2	2.8e-06	3.2e-06	4.3e-06	4.5e-06	4.8e-06	5e-06	5.1e-06	5.1e-06	5.9e-06	6.3e-06	7e-06
KDOPP	2.8e-06	3.2e-06	4.3e-06	4.5e-06	4.8e-06	5e-06	5.1e-06	5.1e-06	5.9e-06	6.3e-06	7e-06
KDOPS	2.8e-06	3.2e-06	4.3e-06	4.5e-06	4.8e-06	5e-06	5.1e-06	5.1e-06	5.9e-06	6.3e-06	7e-06
LPADSS	1.4e-06	1.6e-06	2.2e-06	2.3e-06	2.4e-06	2.5e-06	2.5e-06	2.5e-06	3e-06	3.1e-06	3.5e-06
MDH	0.0004	0.00044	0.0011	0.00053	0.00098	0.00063	0.00045	0.00065	0.00074	0.00078	0.00086
MECDPS	1.7e-07	2e-07	2.7e-07	2.8e-07	2.9e-07	3.1e-07	3.1e-07	3.1e-07	3.6e-07	3.8e-07	4.3e-07
MEPCT	1.7e-07	2e-07	2.7e-07	2.8e-07	2.9e-07	3.1e-07	3.1e-07	3.1e-07	3.6e-07	3.8e-07	4.3e-07
METAT	6.5e-08	7.5e-08	1e-07	1e-07	1.1e-07	1.1e-07	1.2e-07	1.2e-07	1.4e-07	1.4e-07	1.6e-07
METS	1.1e-05	1.3e-05	1.7e-05	1.8e-05	1.9e-05	2e-05	2e-05	2e-05	2.4e-05	2.5e-05	2.8e-05
MOAT	1.4e-06	1.6e-06	2.2e-06	2.3e-06	2.4e-06	2.5e-06	2.5e-06	2.5e-06	3e-06	3.1e-06	3.5e-06
MOAT2	1.4e-06	1.6e-06	2.2e-06	2.3e-06	2.4e-06	2.5e-06	2.5e-06	2.5e-06	3e-06	3.1e-06	3.5e-06
MOCOS	8.8e-09	1e-08	1.4e-08	1.4e-08	1.5e-08	1.6e-08	1.6e-08	1.6e-08	1.9e-08	2e-08	2.2e-08
MOHMT	4.2e-08	4.8e-08	6.4e-08	6.7e-08	7e-08	7.4e-08	7.5e-08	7.5e-08	8.8e-08	9.3e-08	1e-07
MPTAT	1.8e-08	2e-08	2.7e-08	2.8e-08	3e-08	3.1e-08	3.2e-08	3.2e-08	3.7e-08	3.9e-08	4.4e-08
MPTSS	3.5e-08	4.1e-08	5.4e-08	5.7e-08	6e-08	6.2e-08	6.4e-08	6.4e-08	7.5e-08	7.9e-08	8.8e-08
MTHFC	7.1e-05	8.2e-05	0.00011	0.00012	0.00012	0.00013	0.00013	0.00013	0.00015	0.00016	0.00018
MTHFD	7.1e-05	8.2e-05	0.00011	0.00012	0.00012	0.00013	0.00013	0.00013	0.00015	0.00016	0.00018
MTHFR2	1.1e-05	1.3e-05	1.7e-05	1.8e-05	1.9e-05	2e-05	2e-05	2e-05	2.4e-05	2.5e-05	2.8e-05
NADK	3.2e-08	3.7e-08	5e-08	5.2e-08	5.5e-08	5.7e-08	5.8e-08	5.8e-08	6.8e-08	7.2e-08	8.1e-08
NADS1	1.6e-07	1.9e-07	2.5e-07	2.7e-07	2.8e-07	2.9e-07	3e-07	3e-07	3.5e-07	3.7e-07	4.1e-07
NI2tpp	2.3e-08	2.7e-08	3.6e-08	3.8e-08	3.9e-08	4.1e-08	4.2e-08	4.2e-08	4.9e-08	5.2e-08	5.8e-08
NNATr	1.6e-07	1.9e-07	2.5e-07	2.7e-07	2.8e-07	2.9e-07	3e-07	3e-07	3.5e-07	3.7e-07	4.1e-07
NNDPR	1.6e-07	1.9e-07	2.5e-07	2.7e-07	2.8e-07	2.9e-07	3e-07	3e-07	3.5e-07	3.7e-07	4.1e-07
OCTDPS	1.6e-08	1.9e-08	2.5e-08	2.6e-08	2.7e-08	2.8e-08	2.9e-08	2.9e-08	3.4e-08	3.6e-08	4e-08
OGMEACPD	1.4e-10	1.7e-10	2.2e-10	2.3e-10	2.4e-10	2.6e-10	2.6e-10	2.6e-10	3.1e-10	3.2e-10	3.6e-10
OGMEACPR	1.4e-10	1.7e-10	2.2e-10	2.3e-10	2.4e-10	2.6e-10	2.6e-10	2.6e-10	3.1e-10	3.2e-10	3.6e-10
OGMEACPS	1.4e-10	1.7e-10	2.2e-10	2.3e-10	2.4e-10	2.6e-10	2.6e-10	2.6e-10	3.1e-10	3.2e-10	3.6e-10
OHPBAT	1.6e-08	1.9e-08	2.5e-08	2.6e-08	2.7e-08	2.8e-08	2.9e-08	2.9e-08	3.4e-08	3.6e-08	4e-08
OMPDC	2.4e-05	2.8e-05	3.7e-05	3.9e-05	4e-05	4.2e-05	4.3e-05	4.3e-05	5.1e-05	5.3e-05	6e-05
OPHHX	1.6e-08	1.9e-08	2.5e-08	2.6e-08	2.7e-08	2.8e-08	2.9e-08	2.9e-08	3.4e-08	3.6e-08	4e-08
OPMEACPD	1.4e-10	1.7e-10	2.2e-10	2.3e-10	2.4e-10	2.6e-10	2.6e-10	2.6e-10	3.1e-10	3.2e-10	3.6e-10
OPMEACPR	1.4e-10	1.7e-10	2.2e-10	2.3e-10	2.4e-10	2.6e-10	2.6e-10	2.6e-10	3.1e-10	3.2e-10	3.6e-10
OPMEACPS	1.4e-10	1.7e-10	2.2e-10	2.3e-10	2.4e-10	2.6e-10	2.6e-10	2.6e-10	3.1e-10	3.2e-10	3.6e-10
P5CR	1.6e-05	1.8e-05	2.5e-05	2.6e-05	2.7e-05	2.8e-05	2.9e-05	2.9e-05	3.4e-05	3.6e-05	4e-05
PANTS	4.2e-08	4.8e-08	6.4e-08	6.7e-08	7e-08	7.4e-08	7.5e-08	7.5e-08	8.8e-08	9.3e-08	1e-07
PAPPT3	2e-06	2.3e-06	3.1e-06	3.2e-06	3.4e-06	3.6e-06	3.6e-06	3.6e-06	4.2e-06	4.5e-06	5e-06
PDX5POi			2.5e-08	2.6e-08	2.7e-08	2.8e-08	2.9e-08	2.9e-08	3.4e-08	3.6e-08	4e-08
PE160abcpp	3.3e-06	3.8e-06	5.1e-06	5.4e-06	5.6e-06	5.9e-06	6e-06	6e-06	7e-06	7.4e-06	8.3e-06
PE161abcpp	1.5e-06	1.8e-06	2.3e-06	2.5e-06	2.6e-06	2.7e-06	2.7e-06	2.7e-06	3.2e-06	3.4e-06	3.8e-06
PERD	1.6e-08	1.9e-08	2.5e-08	2.6e-08	2.7e-08	2.8e-08	2.9e-08	2.9e-08	3.4e-08	3.6e-08	4e-08
PFK	0.00043	0.00049	0.00037	0.0004	0.0004	0.00075		0.00077	0.00089	0.00094
PFK_3	7.9e-05	9.3e-05	0.00013	7.2e-05	0.0001	0.00015		0.00015	0.00018	0.00019	0.00022
PGAMT_reverse	6.8e-06	7.9e-06	1e-05	1.1e-05	1.2e-05	1.2e-05	1.2e-05	1.2e-05	1.4e-05	1.5e-05	1.7e-05
PGCD	0.00012	0.00014	0.00019	0.0002	0.00021	0.00022	0.00022	0.00022	0.00026	0.00028	0.00031
PGI	0.00049	0.00056	0.00029	0.0007	0.00058	0.00081			0.00096	0.001
PGK_reverse	0.0013	0.0015	0.0011	0.0016	0.0015	0.0022	0.002	0.0022	0.0026	0.0027	0.0031
PGL	0.00028	0.00033	0.00047	0.00029	0.00038	0.00053	0.00017	0.00054	0.00064	0.00068	0.00076
PMEACPE	1.4e-10	1.7e-10	2.2e-10	2.3e-10	2.4e-10	2.6e-10	2.6e-10	2.6e-10	3.1e-10	3.2e-10	3.6e-10
PMPK	1.6e-08	1.9e-08	2.5e-08	2.6e-08	2.7e-08	2.8e-08	2.9e-08	2.9e-08	3.4e-08	3.6e-08	4e-08
PNTK	4.2e-08	4.8e-08	6.4e-08	6.7e-08	7e-08	7.4e-08	7.5e-08	7.5e-08	8.8e-08	9.3e-08	1e-07
PPBNGS	1.3e-07	1.5e-07	2e-07	2.1e-07	2.2e-07	2.3e-07	2.3e-07	2.3e-07	2.7e-07	2.9e-07	3.2e-07
PPC	0.00021	0.00025	4.8e-05			0.00038	0.00039	0.00039	0.00045	0.00048	0.00053
PPCDC	4.2e-08	4.8e-08	6.4e-08	6.7e-08	7e-08	7.4e-08	7.5e-08	7.5e-08	8.8e-08	9.3e-08	1e-07
PPNCL2	4.2e-08	4.8e-08	6.4e-08	6.7e-08	7e-08	7.4e-08	7.5e-08	7.5e-08	8.8e-08	9.3e-08	1e-07
PPND	1e-05	1.2e-05	1.5e-05	1.6e-05	1.7e-05	1.8e-05	1.8e-05	1.8e-05	2.1e-05	2.2e-05	2.5e-05
PPNDH	1.3e-05	1.5e-05	2.1e-05	2.2e-05	2.3e-05	2.4e-05	2.4e-05	2.4e-05	2.8e-05	3e-05	3.3e-05
PPPGO3	1.6e-08	1.9e-08	2.5e-08	2.6e-08	2.7e-08	2.8e-08	2.9e-08	2.9e-08	3.4e-08	3.6e-08	4e-08
PRAGSr	3.2e-05	3.7e-05	5e-05	5.2e-05	5.5e-05	5.7e-05	5.9e-05	5.9e-05	6.8e-05	7.2e-05	8.1e-05
PRAIi	4.1e-06	4.7e-06	6.3e-06	6.6e-06	6.9e-06	7.3e-06	7.4e-06	7.4e-06	8.7e-06	9.2e-06	1e-05
PRAIS	3.2e-05	3.7e-05	5e-05	5.2e-05	5.5e-05	5.7e-05	5.9e-05	5.9e-05	6.8e-05	7.2e-05	8.1e-05
PRAMPC	6.8e-06	7.9e-06	1.1e-05	1.1e-05	1.2e-05	1.2e-05	1.2e-05	1.2e-05	1.4e-05	1.5e-05	1.7e-05
PRASCSi	3.2e-05	3.7e-05	5e-05	5.2e-05	5.5e-05	5.7e-05	5.8e-05	5.8e-05	6.8e-05	7.2e-05	8.1e-05
PRATPP	6.8e-06	7.9e-06	1.1e-05	1.1e-05	1.2e-05	1.2e-05	1.2e-05	1.2e-05	1.4e-05	1.5e-05	1.7e-05
PRFGS	3.2e-05	3.7e-05	5e-05	5.2e-05	5.5e-05	5.7e-05	5.9e-05	5.9e-05	6.8e-05	7.2e-05	8.1e-05
PRMICI	6.8e-06	7.9e-06	1.1e-05	1.1e-05	1.2e-05	1.2e-05	1.2e-05	1.2e-05	1.4e-05	1.5e-05	1.7e-05
PRPPS	6.7e-05	7.8e-05	0.0001	0.00011	0.00011	0.00012	0.00012	0.00012	0.00014	0.00015	0.00017
PSCVT	2.8e-05	3.2e-05	4.2e-05	4.4e-05	4.7e-05	4.9e-05	5e-05	5e-05	5.8e-05	6.1e-05	6.9e-05
PSD160	4.6e-06	5.3e-06	7.1e-06	7.4e-06	7.8e-06	8.2e-06	8.3e-06	8.3e-06	9.7e-06	1e-05	1.2e-05
PSD161	5.4e-06	6.3e-06	8.4e-06	8.8e-06	9.2e-06	9.6e-06	9.8e-06	9.8e-06	1.1e-05	1.2e-05	1.4e-05
PSERT	0.00012	0.00014	0.00019	0.0002	0.00021	0.00022	0.00022	0.00022	0.00026	0.00028	0.00031
PSP_L	0.00012	0.00014	0.00019	0.0002	0.00021	0.00022	0.00022	0.00022	0.00026	0.00028	0.00031
PSSA160	4.6e-06	5.3e-06	7.1e-06	7.4e-06	7.8e-06	8.2e-06	8.3e-06	8.3e-06	9.7e-06	1e-05	1.2e-05
PSSA161	5.4e-06	6.3e-06	8.4e-06	8.8e-06	9.2e-06	9.6e-06	9.8e-06	9.8e-06	1.1e-05	1.2e-05	1.4e-05
PTPATi	4.2e-08	4.8e-08	6.4e-08	6.7e-08	7e-08	7.4e-08	7.5e-08	7.5e-08	8.8e-08	9.3e-08	1e-07
PUNP1_reverse	4.9e-08	5.6e-08	7.5e-08	7.9e-08	8.2e-08	8.6e-08	8.8e-08	8.8e-08	1e-07	1.1e-07	1.2e-07
QULNS	1.6e-07	1.9e-07	2.5e-07	2.7e-07	2.8e-07	2.9e-07	3e-07	3e-07	3.5e-07	3.7e-07	4.1e-07
RBFK	1.6e-08	1.9e-08	2.5e-08	2.6e-08	2.7e-08	2.8e-08	2.9e-08	2.9e-08	3.4e-08	3.6e-08	4e-08
RBFSa	6.4e-08	7.4e-08	9.9e-08	1e-07	1.1e-07	1.1e-07	1.2e-07	1.2e-07	1.4e-07	1.4e-07	1.6e-07
RBFSb	3.2e-08	3.7e-08	5e-08	5.2e-08	5.5e-08	5.7e-08	5.8e-08	5.8e-08	6.8e-08	7.2e-08	8.1e-08
RHCCE	3.2e-08	3.7e-08	5e-08	5.2e-08	5.5e-08	5.7e-08	5.8e-08	5.8e-08	6.8e-08	7.2e-08	8.1e-08
SDPDS	2.7e-05	3.1e-05	4.1e-05	4.3e-05	4.5e-05	4.7e-05	4.8e-05	4.8e-05	5.7e-05	6e-05	6.7e-05
SDPTA_reverse	2.7e-05	3.1e-05	4.1e-05	4.3e-05	4.5e-05	4.7e-05	4.8e-05	4.8e-05	5.7e-05	6e-05	6.7e-05
SERAT	1.8e-05	2.1e-05	2.8e-05	2.9e-05	3e-05	3.2e-05	3.2e-05	3.2e-05	3.8e-05	4e-05	4.5e-05
SHCHD2	1.6e-08	1.9e-08	2.5e-08	2.6e-08	2.7e-08	2.8e-08	2.9e-08	2.9e-08	3.4e-08	3.6e-08	4e-08
SHCHF	1.6e-08	1.9e-08	2.5e-08	2.6e-08	2.7e-08	2.8e-08	2.9e-08	2.9e-08	3.4e-08	3.6e-08	4e-08
SHSL1	1.1e-05	1.3e-05	1.7e-05	1.8e-05	1.9e-05	2e-05	2e-05	2e-05	2.4e-05	2.5e-05	2.8e-05
THDPS	2.7e-05	3.1e-05	4.1e-05	4.3e-05	4.5e-05	4.7e-05	4.8e-05	4.8e-05	5.7e-05	6e-05	6.7e-05
THRS	3.9e-05	4.5e-05	6e-05	6.3e-05	6.7e-05	7e-05	7.1e-05	7.1e-05	8.3e-05	8.8e-05	9.8e-05
TMDS	1.9e-06	2.2e-06	2.9e-06	3.1e-06	3.2e-06	3.3e-06	3.4e-06	3.4e-06	4e-06	4.2e-06	4.7e-06
TMPK	1.6e-08	1.9e-08	2.5e-08	2.6e-08	2.7e-08	2.8e-08	2.9e-08	2.9e-08	3.4e-08	3.6e-08	4e-08
TMPPP	1.6e-08	1.9e-08	2.5e-08	2.6e-08	2.7e-08	2.8e-08	2.9e-08	2.9e-08	3.4e-08	3.6e-08	4e-08
TPI	0.00061	0.00069	0.00049	0.00078	0.00072	0.001	0.0021	0.0011	0.0012	0.0013	0.0014
TRPAS2_reverse	4.1e-06	4.7e-06	6.3e-06	6.6e-06	6.9e-06	7.3e-06	7.4e-06	7.4e-06	8.7e-06	9.2e-06	1e-05
TYRL	1.6e-08	1.9e-08	2.5e-08	2.6e-08	2.7e-08	2.8e-08	2.9e-08	2.9e-08	3.4e-08	3.6e-08	4e-08
U23GAAT	2.8e-06	3.2e-06	4.3e-06	4.5e-06	4.8e-06	5e-06	5.1e-06	5.1e-06	5.9e-06	6.3e-06	7e-06
UAAGDS	2e-06	2.3e-06	3.1e-06	3.2e-06	3.4e-06	3.6e-06	3.6e-06	3.6e-06	4.2e-06	4.5e-06	5e-06
UAGCVT	2e-06	2.3e-06	3.1e-06	3.2e-06	3.4e-06	3.6e-06	3.6e-06	3.6e-06	4.2e-06	4.5e-06	5e-06
UAGDP	6.8e-06	7.9e-06	1e-05	1.1e-05	1.2e-05	1.2e-05	1.2e-05	1.2e-05	1.4e-05	1.5e-05	1.7e-05
UAGPT3	2e-06	2.3e-06	3.1e-06	3.2e-06	3.4e-06	3.6e-06	3.6e-06	3.6e-06	4.2e-06	4.5e-06	5e-06
UAMAGS	2e-06	2.3e-06	3.1e-06	3.2e-06	3.4e-06	3.6e-06	3.6e-06	3.6e-06	4.2e-06	4.5e-06	5e-06
UAMAS	2e-06	2.3e-06	3.1e-06	3.2e-06	3.4e-06	3.6e-06	3.6e-06	3.6e-06	4.2e-06	4.5e-06	5e-06
UAPGR	2e-06	2.3e-06	3.1e-06	3.2e-06	3.4e-06	3.6e-06	3.6e-06	3.6e-06	4.2e-06	4.5e-06	5e-06
UDCPDPS	4e-09	4.6e-09	6.1e-09	6.4e-09	6.7e-09	7e-09	7.2e-09	7.2e-09	8.4e-09	8.9e-09	9.9e-09
UGMDDS	2e-06	2.3e-06	3.1e-06	3.2e-06	3.4e-06	3.6e-06	3.6e-06	3.6e-06	4.2e-06	4.5e-06	5e-06
UHGADA	2.8e-06	3.2e-06	4.3e-06	4.5e-06	4.8e-06	5e-06	5.1e-06	5.1e-06	5.9e-06	6.3e-06	7e-06
UPP3S	3.2e-08	3.7e-08	5e-08	5.2e-08	5.5e-08	5.7e-08	5.8e-08	5.8e-08	6.8e-08	7.2e-08	8.1e-08
UPPDC1	1.6e-08	1.9e-08	2.5e-08	2.6e-08	2.7e-08	2.8e-08	2.9e-08	2.9e-08	3.4e-08	3.6e-08	4e-08
VALTA_reverse	3.1e-05	3.5e-05	4.7e-05	4.9e-05	5.2e-05	5.4e-05	5.5e-05	5.5e-05	6.5e-05	6.8e-05	7.6e-05

### Sheet: metabolite_concentration_umol_p
metabolite	KEGG_ID	acetate	fructose	galactose	glucose	glycerol	gluconate	pyruvate	succinate
AMP + ADP + ATP		6.77 ¬± 0.29	9.94 ¬± 0.86	5.44 ¬± 0.11	10.43 ¬± 0.23	6.31 ¬± 0.25	6.16 ¬± 0.13	7.54 ¬± 0.23	10.15 ¬± 0.23
NAD + NADH		7.37 ¬± 0.2	4.93 ¬± 1.11	5.44 ¬± 0.42	4.92 ¬± 0.29	4.56 ¬± 0.29	4.27 ¬± 0.12	6.95 ¬± 0.36	7.25 ¬± 0.48
NADP + NADPH		0.19 ¬± 0.06	0.22 ¬± 0.02	0.15 ¬± 0.03	0.29 ¬± 0.02	0.19 ¬± 0.01	0.25 ¬± 0.04	0.15 ¬± 0.01	0.21 ¬± 0.02
ATP	C00002	5.163 ¬± 0.212	7.456 ¬± 0.626	4.089 ¬± 0.074	7.933 ¬± 0.155	4.767 ¬± 0.234	4.641 ¬± 0.08	5.776 ¬± 0.174	7.723 ¬± 0.141
ADP	C00008	0.89 ¬± 0.021	1.381 ¬± 0.129	0.787 ¬± 0.018	1.391 ¬± 0.017	0.846 ¬± 0.006	0.848 ¬± 0.038	0.988 ¬± 0.043	1.345 ¬± 0.043
AMP	C00020	0.718 ¬± 0.056	1.102 ¬± 0.101	0.566 ¬± 0.019	1.109 ¬± 0.057	0.693 ¬± 0.013	0.67 ¬± 0.008	0.772 ¬± 0.014	1.086 ¬± 0.046
NADH	C00004	0.05 ¬± 0.038	1.05 ¬± 0.743	0.29 ¬± 0.093	0.063 ¬± 0.003	0.163 ¬± 0.028	0.06 ¬± 0.004	0.202 ¬± 0.171	0.083 ¬± 0.019
NAD	C00003	7.324 ¬± 0.166	3.88 ¬± 0.371	5.15 ¬± 0.331	4.859 ¬± 0.283	4.396 ¬± 0.264	4.209 ¬± 0.116	6.751 ¬± 0.187	7.166 ¬± 0.462
NADPH	C00005	0.167 ¬± 0.057	0.201 ¬± 0.024	0.138 ¬± 0.031	0.262 ¬± 0.021	0.168 ¬± 0.008	0.237 ¬± 0.043	0.133 ¬± 0.008	0.183 ¬± 0.019
NADP	C00006	0.026 ¬± 0.002	0.019 ¬± 0.001	0.017 ¬± 0.001	0.026 ¬± 0.001	0.02 ¬± 0.001	0.015 ¬± 0.001	0.018 ¬± 0.001	0.026 ¬± 0.001
F6P	C00085	0.471 ¬± 0.049	0.567 ¬± 0.041	0.287 ¬± 0.019	0.773 ¬± 0.067	0.48 ¬± 0.075	0.577 ¬± 0.035	0.663 ¬± 0.082	1.307 ¬± 0.077
MAL	C00149	3.864 ¬± 0.288	3.942 ¬± 0.308	1.588 ¬± 0.058	3.876 ¬± 0.168	2.117 ¬± 0.164	2.819 ¬± 0.096	2.362 ¬± 0.089	24.89 ¬± 1.232
PEP	C00074	0.563 ¬± 0.062	0.966 ¬± 0.144	0.405 ¬± 0.035	0.812 ¬± 0.182	0.718 ¬± 0.219	0.695 ¬± 0.124	0.397 ¬± 0.032	1.902 ¬± 0.154
ICIT	C00311	0.095 ¬± 0.005	0.015 ¬± 0.003	0.037 ¬± 0.002	0.019 ¬± 0.005	0.019 ¬± 0.004	0.017 ¬± 0.002	0.562 ¬± 0.055	0.033 ¬± 0.003
G6P	C00092	0.894 ¬± 0.025	1.369 ¬± 0.131	7.306 ¬± 0.191	2.183 ¬± 0.041	0.615 ¬± 0.088	1.237 ¬± 0.224	1.289 ¬± 0.072	3.086 ¬± 0.063
SUCC	C00042	2.154 ¬± 0.513	2.075 ¬± 0.237	2.383 ¬± 1.467	2.726 ¬± 0.445	1.414 ¬± 0.122	1.791 ¬± 0.192	1.857 ¬± 1.187	NaN
PYR	C00022	6.935 ¬± 1.328	1.719 ¬± 0.23	7.244 ¬± 3.767	3.232 ¬± 0.8	4.648 ¬± 2.114	1.565 ¬± 0.569	NaN	8.253 ¬± 5.686
6PGC	C00345	0.251 ¬± 0.011	0.108 ¬± 0.015	1.054 ¬± 0.052	0.641 ¬± 0.104	0.064 ¬± 0.031	2.134 ¬± 0.107	0.544 ¬± 0.061	0.231 ¬± 0.057
AKG	C00026	0.58 ¬± 0.095	1.113 ¬± 0.08	0.196 ¬± 0.04	1.465 ¬± 0.214	0.952 ¬± 0.098	1.013 ¬± 0.397	0.854 ¬± 0.236	2.151 ¬± 0.167

### Sheet: protein_abundance_mmol_per_gCDW
reaction	gene	acetate	fructose	galactose	glucose	glycerol	pyruvate	succinate
PFK	pfkA,pfkB	3.6e-06	6.8e-06	1e-05	5.1e-06	4.8e-06	3.3e-06	3.2e-06
PYK	pykA,pykF
ICDHyr	icd	0.00013	8.1e-05	0.00017	0.00012	9.4e-05	0.00014	0.00011
G6PDH2r	zwf	2.7e-06	5.2e-06	6.2e-06	4.4e-06	4.5e-06	4e-06	3.4e-06
GND	gnd	2.4e-05	3.5e-05	3.7e-05	5e-05	3.2e-05	2.8e-05	3.1e-05
MDH	mdh	0.00052	0.00026	0.00035	0.00019	0.00025	0.00052	0.00028
PDH	lpd,aceE,aceF
AKGDH	lpd,sucA,sucB
PGK	pgk	0.00013	0.00016	8.9e-05	0.00014	0.00013	0.00011	0.00011
GAPD	gapA	8.9e-05	0.00021	0.00015	0.00017	0.00012	8.5e-05	9.5e-05
DBTS	bioD1	1.4e-06	7.2e-07	5.2e-07	1.6e-06	7.7e-07	8.4e-07	6.4e-07
CYTK1	cmk	2.3e-06	2.5e-06	1e-06	3.4e-06	2.8e-06	2.7e-06	2.6e-06
PNTK	coaA	6.3e-07	7.4e-07	3.2e-07	9.7e-07	9.4e-07	1.2e-06	1.1e-06
PTPATi	coaD	1.3e-07	1.9e-07		2.2e-07	2.2e-07	1.6e-07	2.4e-07
ADSK	cysC	2.1e-06	2e-06	1e-06	3e-06	2.1e-06	1.9e-06	1.8e-06
3OAR140	fabG	1.1e-05	1.3e-05	2.2e-05	1.7e-05	1.3e-05	1.3e-05	1.6e-05
DHFS	folC	7.6e-07	9e-07	3.6e-07	1.3e-06	1.1e-06	9.5e-07	9.4e-07
GLYK	glpK
GK1	gmk	8.5e-07	1.3e-06	6.8e-07	1.5e-06	1.1e-06	9.3e-07	1.1e-06
IMPD	guaB	1.8e-05	2.6e-05	1.3e-05	4e-05	2.1e-05	1.8e-05	2.6e-05
HISTD	hisD	4.7e-06	6.7e-06	3.7e-06	1.2e-05	9.4e-06	7e-06	5.4e-06
IPMD	leuB	3.2e-05	1.7e-05	2.4e-05	1.6e-05	1.9e-05	1.2e-05	1.7e-05
MTHFR2	metF	9.8e-06	1.4e-05	5.2e-06	1.6e-05	1.3e-05	7.8e-06	9e-06
UAPGR	murB	7.9e-08	1.2e-07		1.9e-07	1.4e-07	1.7e-07	9.4e-08
UAMAS	murC	1.4e-06	1.4e-06	2.6e-07	1.5e-06	1.3e-06	1.6e-06	1.4e-06
UAMAGS	murD	3e-07	2.5e-07	6.9e-07	2.9e-07	2.6e-07	3.3e-07	2.4e-07
UAAGDS	murE	2.2e-06	1.5e-06	4.6e-07	1.8e-06	1.4e-06	2e-06	1.4e-06
UGMDDS	murF	2.2e-06	1.1e-06	2e-07	1.9e-06	1.8e-06	2e-06	1e-06
PPK	ppk
NADK	ppnK				6.7e-08
G5SD	proA	3e-06	3.6e-06	3.7e-06	3.3e-06	3.6e-06	3.2e-06	3.2e-06
GLU5K	proB	1.9e-06	2.4e-06	2.3e-06	2.4e-06	2.1e-06	2.4e-06	2e-06
P5CR	proC	2e-06	1.2e-06	4.9e-06	1.9e-06	1.7e-06	1.6e-06	1.6e-06
PRASCSi	purC	2.2e-05	2.5e-05	3.7e-05	2.9e-05	2.7e-05	3.5e-05	2.5e-05
PRAGSr	purD	3.5e-06	6.4e-06	2e-06	7.5e-06	5.8e-06	8.4e-06	5.2e-06
AIRC2	purK	4e-07	1.1e-06		8e-07	6.3e-07	8.5e-07	8.8e-07
PRFGS	purL	6.3e-06	8.2e-06	3.7e-06	8.7e-06	7.9e-06	1.1e-05	7.5e-06
PRAIS	purM	5.2e-06	8.1e-06	4.7e-06	9e-06	8.7e-06	1.1e-05	7.1e-06
CTPS2	pyrG	1.7e-06	3.1e-06	4.1e-06	3.4e-06	2.9e-06	2.5e-06	2.9e-06
PGCD	serA	2e-05	2.6e-05	3.5e-05	4e-05	2.3e-05	2.5e-05	1.7e-05
PMPK	thiD			2.7e-06	9.9e-08	2.1e-07	1e-07	8.2e-08
TMPK	thiL	3.4e-07	1.8e-07	2.5e-07	3.6e-07	3.1e-07	3.3e-07	2.4e-07
HSK	thrB	1.7e-06	2.4e-06	2.8e-06	2.1e-06	1.7e-06	3.4e-06	1.6e-06
DTMPK	tmk	4e-07	2.6e-07		7.2e-07	4.2e-07	5e-07	2.7e-07
PPND	tyrA	3.8e-06	6.1e-06	1.2e-06	5e-06	4.7e-06	9.1e-06	2.3e-06
